# Changes in the urinary proteome of rats after short-term intake of magnesium threonate

**DOI:** 10.1101/2023.09.29.559957

**Authors:** Ziyun Shen, Minhui Yang, Haitong Wang, Yuqing Liu, Youhe Gao

## Abstract

Magnesium is an important mineral in living organisms and has multiple functions in the human body, wherein it plays an important therapeutic and preventive role in a variety of diseases. In the present study, urine samples of rats before and after gavage of magnesium threonate were collected, and the urinary proteome was identified using the LC-MS/MS technique and analyzed using various databases. The results illustrated that the urinary proteome of rats was significantly altered after short-term intake of magnesium supplements and that the differential proteins and the biological functions were related to magnesium. This study innovatively establishes a method to study nutrients from the perspective of urine proteomics. This work demonstrates that the urinary proteome is capable of reflecting the effects of nutrient intake on the organism in a more systematic and comprehensive manner and has the potential to provide clues for clinical nutrition research and practice.
