## Supplementary Table 1 for "Changes in the urinary proteome of rats after short-term intake of magnesium threonate"

### Sheet: Sheet2
PG.ProteinAccessions	PG.Genes	PG.ProteinDescriptions	1	2	3	4	5	平均值	16	17	18	19	20	平均值	FC	P
A0A0A0MXT4;P70502	Slc21a4;Slco1a3	Solute carrier organic anion transporter family member;Solute carrier organic anion transporter family member 1A3	1357.52	2112	0	3400.1	4822.37	2338.4	0	0	0	0	0	0	0	0.0225889
A0A0G2JUN7;O89049;R9PXU4	Txnrd1	Thioredoxin-disulfide reductase;Thioredoxin reductase 1, cytoplasmic;Thioredoxin-disulfide reductase	0	1413.31	389.926	430.188	1615.47	769.779	0	0	0	0	0	0	0	0.0402121
A0A0G2JX26;E9PTR8;Q6AZ69	Slc17a3	Solute carrier family 17 (Sodium phosphate), member 3, isoform CRA_b;Solute carrier family 17 (Sodium phosphate), member 3, isoform CRA_a;Slc17a3 protein	972.587	453.087	0	1313.9	2126.4	973.193	0	0	0	0	0	0	0	0.0285056
A0A0G2JXU8;D3ZYK4;Q5EGZ1	Ace2	Angiotensin-converting enzyme;Angiotensin-converting enzyme;Angiotensin-converting enzyme 2	0	281.683	376.151	135.249	467.141	252.045	0	0	0	0	0	0	0	0.0166712
A0A0G2K2B6;Q9Z0T0	Tpmt	Thiopurine S-methyltransferase	0	273.582	369.719	1176.25	944.541	552.819	0	0	0	0	0	0	0	0.0355708
A0A0G2K2V7;Q6AXQ3	Yes1	Tyrosine-protein kinase	0	947.251	744.932	572.683	63.1128	465.596	0	0	0	0	0	0	0	0.0376246
A0A0G2K4K4;G3V6U1;P55016;Q5PQV1	Slc12a1	Solute carrier family 12 member 1;RCG26347, isoform CRA_d;Solute carrier family 12 member 1;RCG26347, isoform CRA_c	0	1043.3	0	765.133	795.318	520.75	0	0	0	0	0	0	0	0.043945
A0A0G2K595;Q9WTW7	Slc23a1	Solute carrier family 23 member 1	1795.03	1047.51	1361.75	4335.64	4063.99	2520.79	0	0	0	0	0	0	0	0.00681517
A0A0G2K7A5	Col10a1	Collagen type X alpha 1 chain	0	7004.75	0	5055.73	6071.26	3626.35	0	0	0	0	0	0	0	0.0433078
A0A0G2K931;E9PSV5	Psat1	Phosphoserine aminotransferase	0	1246.35	241.083	489.176	1486.18	692.558	0	0	0	0	0	0	0	0.0429801
A0A0G2QC16;A0A1B0GWM7;Q5QE79	Aox4	Aldehyde oxidase;Aldehyde oxidase;Aldehyde oxidase 4	1305.39	1068.5	396.395	311.106	678.042	751.886	0	0	0	0	0	0	0	0.00436752
A0A0H2UHJ0;P08689	Shbg	Sex hormone-binding globulin	0	625.002	417.929	498.678	544.552	417.232	0	0	0	0	0	0	0	0.00517708
A2RUW1	Tollip	Toll-interacting protein	1152.52	141.612	1239.98	303.532	527.191	672.967	0	0	0	0	0	0	0	0.016499
B0BNL6	Arrdc1	Arrestin domain-containing protein 1	304.323	1072.41	2507.39	124.562	1174.54	1036.64	0	0	0	0	0	0	0	0.0393189
B2GV72	Cbr3	Carbonyl reductase (NADPH)	1932.98	2290.17	3367.86	0	2403.93	1998.99	0	0	0	0	0	0	0	0.0068535
D3Z9E5	Slc5a8	Electrogenic sodium monocarboxylate cotransporter	872.555	862.562	608.671	2934.27	2112.53	1478.12	0	0	0	0	0	0	0	0.010938
D3ZBE9;D3ZNG0;F1M7T0;O88923	Adgrl2	Adhesion G protein-coupled receptor L2	0	553.967	0	388.509	468.149	282.125	0	0	0	0	0	0	0	0.0439504
D3ZC55	Hspa12a	Heat shock 70kDa protein 12A (Predicted), isoform CRA_a	629.961	455.987	190.462	1513.54	891.896	736.369	0	0	0	0	0	0	0	0.011409
D3ZCG9;D3ZQM3	Itga3	Integrin alpha 3 variant A;Integrin alpha 3 variant B	689.393	1495.28	0	2063.3	2599.98	1369.59	0	0	0	0	0	0	0	0.0187977
D4AC85	Qpct	Glutaminyl-peptide cyclotransferase	657.875	491.119	965.108	61.5782	0	435.136	0	0	0	0	0	0	0	0.0438004
F1LY81	Rhpn1	Rhophilin, Rho GTPase-binding protein 1	436.482	473.138	0	1260.22	506.884	535.345	0	0	0	0	0	0	0	0.0300158
G3V637;Q62753	Stxbp2	Syntaxin binding protein 2, isoform CRA_b;Syntaxin-binding protein 2	366.541	1072.04	484.124	412.632	611.884	589.444	0	0	0	0	0	0	0	0.00170837
G3V6Q6;Q9JID2	Gna11	Guanine nucleotide binding protein, alpha 11;Guanine nucleotide-binding protein subunit alpha-11	857.231	1473.61	2694.56	817.936	1280.14	1424.7	0	0	0	0	0	0	0	0.00308962
G3V6Y3	Kif12	Kinesin-like protein	0	309.681	0	465.427	318.965	218.815	0	0	0	0	0	0	0	0.0474057
G3V7Q8;P08426	Prss3b;Try3	Cationic trypsinogen;Cationic trypsin-3	1.20186e+07	15789025	5.64519e+06	1.11096e+07	2.45943e+06	9404384	0	0	0	0	0	0	0	0.00418444
G3V847;Q62687	Slc6a18	Transporter;Sodium-dependent neutral amino acid transporter B(0)AT3	2277.81	3437.9	680.675	9716.65	4553.61	4133.33	0	0	0	0	0	0	0	0.0274694
M0R7M5		Ig-like domain-containing protein	784.972	0	972.762	0	884.556	528.458	0	0	0	0	0	0	0	0.0414222
M0RC99	Rab5a	Ras-related protein Rab-5A	1087.31	1295.31	380.108	1065.59	404.59	846.582	0	0	0	0	0	0	0	0.00210777
O35142	Copb2	Coatomer subunit beta'	2606.58	854.645	345.984	1065.32	939.179	1162.34	0	0	0	0	0	0	0	0.0158397
P04897	Gnai2	Guanine nucleotide-binding protein G(i) subunit alpha	1628.77	1736.55	860.335	742.596	1107.43	1215.14	0	0	0	0	0	0	0	0.000302032
P46720	Slco1a1	Solute carrier organic anion transporter family member 1A1	329.061	334.958	364.381	2126.47	1633.45	957.664	0	0	0	0	0	0	0	0.0375045
P50398	Gdi1	Rab GDP dissociation inhibitor alpha	661.425	1472.57	1547.32	947.217	2124.43	1350.59	0	0	0	0	0	0	0	0.000712916
P51907	Slc1a1	Excitatory amino acid transporter 3	871.601	733.511	0	1166.65	2247.88	1003.93	0	0	0	0	0	0	0	0.0251979
P53790	Slc5a1	Sodium/glucose cotransporter 1	1684.55	1555.99	0	4026.6	1730.22	1799.47	0	0	0	0	0	0	0	0.0232891
P54313	Gnb2	Guanine nucleotide-binding protein G(I)/G(S)/G(T) subunit beta	3541.55	3776.82	3236.79	2244.56	2462.65	3052.47	0	0	0	0	0	0	0	7.43244e-06
P63095	Gnas	Guanine nucleotide-binding protein G(s) subunit alpha isoforms short	826.144	1353.19	848.147	1179.58	1155.58	1072.53	0	0	0	0	0	0	0	5.8377e-06
P63322	Rala	Ras-related protein Ral-A	272.651	1428.79	2121.44	1143.27	1885.62	1370.35	0	0	0	0	0	0	0	0.0028392
Q04970	Nras	GTPase NRas	495.19	2163.58	2511.18	1150.39	1637.12	1591.49	0	0	0	0	0	0	0	0.0021729
Q3T1K5	Capza2	F-actin-capping protein subunit alpha	854.537	1584.65	670.31	1488.98	1572.16	1234.13	0	0	0	0	0	0	0	0.000229283
Q3ZAV1	Slc22a12	Solute carrier family 22 member 12	1361.29	1074.32	0	4285.28	4439.98	2232.17	0	0	0	0	0	0	0	0.0379696
Q5BJN1	Stard10	START domain containing 10, isoform CRA_b	0.5	294.508	665.95	312.285	289.165	312.482	0	0	0	0	0	0	0	0.0181916
Q5BJU0	Rras2	RAS-related 2	0	609.478	414.682	1099.49	518.065	528.343	0	0	0	0	0	0	0	0.0173645
Q5I0E9	Slc47a1	Multidrug and toxin extrusion protein 1	1502.07	2675.05	1250.89	5055.77	2539.03	2604.56	0	0	0	0	0	0	0	0.00475094
Q5RJR2	Twf1	Twinfilin-1	0	2352.48	1250.86	1223.11	1134.2	1192.13	0	0	0	0	0	0	0	0.0126081
Q5RKI7	Slc7a13	Solute carrier family 7 member 13	6511.46	3789.02	279.54	6357.05	16584.5	6704.32	0	0	0	0	0	0	0	0.0388141
Q5U355	Itfg1	Itfg1 protein	0	1581.07	775.014	386.84	397.48	628.08	0	0	0	0	0	0	0	0.0471003
Q62797	Ptpro	Protein-tyrosine-phosphatase	1374.05	570.374	0	854.484	1406.86	841.154	0	0	0	0	0	0	0	0.0126811
Q63355	Myo1c	Unconventional myosin-Ic	968.025	983.52	1611.9	1059.94	1391.77	1203.03	0	0	0	0	0	0	0	1.33084e-05
Q63357	Myo1d	Unconventional myosin-Id	4529.35	2796.44	3702.52	1097.01	4334.62	3291.99	0	0	0	0	0	0	0	0.000769603
Q63942	Rab3d	GTP-binding protein Rab-3D	1430	866.98	1080.28	0	0	675.452	0	0	0	0	0	0	0	0.0482459
Q66HG3	Cndp1	Beta-Ala-His dipeptidase	387.436	1549.18	170.074	1041.45	1858.2	1001.27	0	0	0	0	0	0	0	0.0149535
Q6IRE4	Tsg101	Tumor susceptibility gene 101 protein	3219.68	2038.76	2413.73	1421.35	1549.77	2128.66	0	0	0	0	0	0	0	0.000179273
Q6P9U0	Serpinb6a	Serine (Or cysteine) peptidase inhibitor, clade B, member 6a	196.145	248.297	76.9256	73.2724	436.181	206.164	0	0	0	0	0	0	0	0.0149348
Q8CGS4	Chmp3	Charged multivesicular body protein 3	695.132	1564.13	1258.64	1288.38	827.231	1126.71	0	0	0	0	0	0	0	0.000107175
Q8R3Z7	Ehd4	EH-domain-containing 4	955.161	970.377	1868.18	296.812	634.116	944.928	0	0	0	0	0	0	0	0.00687519
Q8R431	Mgll	Monoglyceride lipase	711.257	730.475	0	1740.23	1669.86	970.365	0	0	0	0	0	0	0	0.0181249
Q99376	Tfrc	Transferrin receptor protein 1 (Fragment)	446.476	111.14	541.285	397.762	795.578	458.448	0	0	0	0	0	0	0	0.0032427
Q9ES53	Ufd1	Ubiquitin recognition factor in ER-associated degradation protein 1	975.852	871.54	1093.89	598.081	790.912	866.055	0	0	0	0	0	0	0	6.81354e-06
A0A0G2K6S0		Uncharacterized protein	0	121.338	204.399	556.262	210.378	218.475	0.5	0	0	0	0	0.1	0.000457718	0.0461006
P29975	Aqp1	Aquaporin-1	10141.9	16780.2	3443.67	33686	26286.7	18067.7	0	0	0	0	452.394	90.4789	0.00500777	0.0106996
G3V8X5	Slc5a10	Solute carrier family 5 member 10	1986.67	1481.28	875.352	2923.83	2934.62	2040.35	105.417	0	0	0	0	21.0834	0.0103332	0.00105267
Q4V8K5	Brox	BRO1 domain-containing protein BROX	3595.78	2085.33	1157.82	3048.4	2949.65	2567.4	0	0	0	0	147.196	29.4393	0.0114666	0.000352368
A0A096MKH2	Vta1	Similar to RIKEN cDNA 1110059P08	1080.19	3207.74	1030.64	4341.37	6402.67	3212.52	0	0	0	0	217.873	43.5746	0.013564	0.0144971
Q80W57	Abcg2	ATP-binding cassette sub-family G member 2	1716.5	2234.28	0	6647.74	6807.59	3481.22	0	0	0	0	332.882	66.5763	0.0191244	0.0382139
D3Z8I7	Gstt3	Glutathione S-transferase, theta 3	1499.27	1610.51	493.962	1882.3	2540.24	1605.26	0	0	0	0	155.017	31.0035	0.0193137	0.00148494
G3V827;Q08415	Kyat1	Cysteine conjugate-beta lyase 1, isoform CRA_a;Kynurenine--oxoglutarate transaminase 1, mitochondrial	193.598	973.053	99.1297	420.593	1497.52	636.778	0	0	0	0	62.6275	12.5255	0.0196701	0.045351
A0A0G2K0C1;A0A0G2K455;O70631	Ces2c	Carboxylic ester hydrolase;Carboxylic ester hydrolase;Acylcarnitine hydrolase	407.814	768.546	214.319	1319.17	979.97	737.964	0	0	0	85.1443	0	17.0289	0.0230754	0.0066279
P62836	Rap1a	Ras-related protein Rap-1A	10573.3	2743.86	2785.35	3332.67	4034.44	4693.92	0	0	393.368	0	261.283	130.93	0.0278936	0.0155547
G3V8T4;Q9ESW0	Ddb1	DNA damage-binding protein 1	313.217	491.347	317.598	944.15	990.777	611.418	0	85.8778	0	0.5	0	17.2756	0.0282549	0.00417606
A0A0G2K7Q2;P34080	Aqp2	Aquaporin 2, isoform CRA_a;Aquaporin	2311.53	2062.89	0	5172.57	3492.1	2607.82	0	0	0	0	433.413	86.6826	0.0332395	0.0186768
A0A0G2JZH0	Cab39	Calcium-binding protein 39	719.671	859.983	1163.41	593.624	1335.59	934.455	187.948	0	0	0	0	37.5896	0.0402263	0.000240881
P46844	Blvra	Biliverdin reductase A	0	993.691	263.63	458.579	1269.35	597.051	0	0	0	0	134.255	26.851	0.0449727	0.0418653
A0A0G2JV81;A0A0G2K9H8;P61206;P84079	Arf3;Arf3;Arf3;Arf1	ADP-ribosylation factor 3;ADP-ribosylation factor 3;ADP-ribosylation factor 3;ADP-ribosylation factor 1	3833.03	5819.28	5137.64	6305.4	6130.88	5445.25	0	278.038	0.5	360.378	643.777	256.539	0.0471124	3.76208e-06
D4A4L6;M0R692		Ig-like domain-containing protein	0	1546.44	5114.75	2318.11	1667.93	2129.45	0	0	0	519.564	0	103.913	0.048798	0.0432064
P27605	Hprt1	Hypoxanthine-guanine phosphoribosyltransferase	0	211.877	380.212	335.597	504.411	286.42	0	70.1026	0	0	0	14.0205	0.048951	0.0137497
A0A140TAA4	Pdcd6ip	Programmed cell death 6-interacting protein	5666.31	3306.29	2402.81	4989.07	5738.99	4420.69	479.245	104.254	0	215.551	431.771	246.164	0.0556845	0.000262313
Q5RKJ9	Rab10	RAB10, member RAS oncogene family	1212.67	5253.78	3684.58	2543.61	2149.64	2968.86	0	0	393.901	0	503.292	179.439	0.0604403	0.00416911
Q6GMN2	Baiap2	Brain-specific angiogenesis inhibitor 1-associated protein 2	3369.72	2888.67	3367.79	983.505	2736.64	2669.26	175.248	0.5	413.56	0	287.902	175.442	0.0657267	0.000526143
Q5M843	Ogfod3	2-oxoglutarate and iron-dependent oxygenase domain-containing protein 3	2395.36	955.923	512.967	1188.14	1971.25	1404.73	0	0	0	0	468.334	93.6669	0.0666797	0.00610803
Q4FZY1	Cd68	Cd68 molecule	0	4926.24	1420.74	4104.48	2086.08	2507.51	0	0	0	0	866.965	173.393	0.0691495	0.0337351
P54311	Gnb1	Guanine nucleotide-binding protein G(I)/G(S)/G(T) subunit beta-1	870.129	876.095	771.938	366.564	487.396	674.424	0	236.178	0	0	0	47.2357	0.0700385	0.0005939
B2GV31	Muc1	Muc1 protein	1469.09	2586.34	595.912	2483	2755.42	1977.95	0	0	0	699.375	0	139.875	0.070717	0.0029062
B2RZB5	Chmp2a	Charged multivesicular body protein 2A	3436.21	6382.69	1707.99	7743.35	4775.55	4809.16	769.799	0	0	730.686	311.916	362.48	0.0753729	0.00328673
G3V862	Angptl2	Angiopoietin-like 2	619.755	1086.35	280.857	1606.49	1482.3	1015.15	0	0	0	389.828	0	77.9656	0.0768021	0.00745655
G3V6A6	RGD1566265	Similar to RIKEN cDNA 2610002M06	1125.69	2486.98	238.18	3481.82	3334.45	2133.42	223.041	231.348	0	167.089	198.234	163.942	0.0768448	0.0144815
A0A0G2K3C6;P30713	LOC103694879;Gstt2	Glutathione transferase;Glutathione S-transferase theta	588.956	2238.6	610.111	1838.6	2824.73	1620.2	0	96.6961	0	0	534.869	126.313	0.0779614	0.0113978
P61983	Ywhag	14-3-3 protein gamma	550.124	1805	969.109	1002.21	2396.14	1344.52	0	0	0	0	530.288	106.058	0.0788816	0.00749348
D3ZHD1	Anxa13	Annexin	2795.6	2260.82	948.09	4600.48	5230.81	3167.16	0	682.684	0	266.688	365.352	262.945	0.0830223	0.00630608
Q6P6S4	Sil1	Nucleotide exchange factor SIL1	822.914	1388.08	1529.32	507.476	2427.45	1335.05	0	132.051	0	0	448.276	116.065	0.0869373	0.00729613
P85973	Pnp	Purine nucleoside phosphorylase	0	1529.1	493.593	950.7	1705.27	935.733	0	0	0	408.457	0	81.6915	0.0873021	0.0313547
A0A0G2JU71;F1LRE1	Gsr	Glutathione-disulfide reductase	0	1276.09	1263.77	748.107	2146.34	1086.86	152.813	321.898	0	0	0	94.9422	0.0873546	0.0243555
G3V837;Q63493	Cd1d1;Cd1d	CD1d1 antigen;Antigen-presenting glycoprotein CD1d	0	481.74	396.395	554.827	574.988	401.59	0	0	0	0	175.77	35.1539	0.0875369	0.0107925
Q641Z7	Smpdl3a	Acid sphingomyelinase-like phosphodiesterase 3a	1856.41	1659.13	556.186	2072.68	2397.44	1708.37	0	135.06	0	254.174	360.15	149.877	0.0877311	0.0012614
B4F795	Slc44a2	Choline transporter-like protein 2	357.509	843.426	809.137	789.609	473.16	654.568	0	0	0	0	289.599	57.9198	0.0884855	0.000849808
Q8CG08	Cthrc1	Collagen triple helix repeat-containing protein 1	1788.48	1904.13	1081.13	1177.31	499.036	1290.02	356.62	0	0	215.762	0	114.476	0.0887403	0.00223162
F7F1Y3;Q793F9	Vps4a	Vesicle-fusing ATPase;Vacuolar protein sorting-associated protein 4A	4895.88	5024.42	3032.08	6266.13	7614.51	5366.6	0	1288.68	0	1103.3	0	478.397	0.0891433	0.000332418
Q5M7T6	Atp6v0d1	V-type proton ATPase subunit	2263.06	2559.42	2753.93	4941.78	4419.6	3387.56	465.049	0	420.793	544.941	89.2867	304.014	0.0897443	0.000511551
Q99MA2	Xpnpep2	Xaa-Pro aminopeptidase 2	6439.38	6423.59	2523.33	12265.9	11124.9	7755.42	643.498	522.646	676.992	147.071	1500.11	698.063	0.0900097	0.00418386
B2RZ72	Arpc4	Actin-related protein 2/3 complex subunit 4	865.08	1486.07	0	369.383	1765.47	897.2	0	0	0	0	430.858	86.1717	0.0960451	0.0449486
Q9QY17	Pacsin2	Protein kinase C and casein kinase substrate in neurons 2 protein	518.403	684.577	823.674	750.032	1341.47	823.631	0	0	0	0.5	402.607	80.6215	0.0978855	0.00169406
A0A0H2UHB3;P48284	Ca4	Carbonic anhydrase;Carbonic anhydrase 4	1194.23	1157.66	1568.51	2946.75	5275.58	2428.55	0	334.847	570.845	289.831	0	239.105	0.0984558	0.02427
Q6AYS4	Fuca2	Plasma alpha-L-fucosidase	1050.62	1342.81	1073.43	1465.35	936.48	1173.74	0	0	409.571	171.917	0	116.298	0.0990831	3.35408e-05
P50399	Gdi2	Rab GDP dissociation inhibitor beta	6986.42	7818.47	6694.92	4603.29	8029.33	6826.49	160.578	458.088	1727.27	858.828	245.596	690.073	0.101088	1.67946e-05
A0A0G2K930;P09527	Rab7a	Ras-related protein Rab-7a	912.212	1776.47	1631.92	2184.81	1349.32	1570.95	554.685	96.1562	0	0	155.676	161.303	0.102679	0.000336249
Q6ZYN8	St6galnac2	Alpha,6-sialyltransferase ST6GalNAc II (Fragment)	2189.29	2099.99	1313.58	1584.84	2797.15	1996.97	403.073	0	0	295.241	337.911	207.245	0.10378	0.000170641
D3ZLA3	Cpne3	Copine 3	2664.61	3420.72	2167.46	4632.16	4806.21	3538.23	765.045	0	0	415.21	689.664	373.984	0.105698	0.000414633
A0A0A0MXX5;D4A1J4	Bdh2	3-hydroxybutyrate dehydrogenase type 2	0	1595.8	1237.26	844.407	1151.87	965.866	0	0	0	523.451	0	104.69	0.10839	0.0176403
Q6IMZ3	Anxa6	Annexin	1787.64	1832.79	1482.6	3075.27	3468.57	2329.37	0	0.5	0	210.567	1071.07	256.427	0.110084	0.00164382
P19629;Q6AYX2	Ldhc	L-lactate dehydrogenase C chain;L-lactate dehydrogenase	817.603	5028.98	1649.54	1221.58	4051.7	2553.88	0	0	1419.09	0	0	283.818	0.111132	0.03306
Q64194;Q6IMY6	Lipa	Lysosomal acid lipase/cholesteryl ester hydrolase;Lipase	1837.05	763.3	1663.65	3154.13	536.635	1590.95	153.489	0	0	132.972	604.068	178.106	0.111949	0.0181187
G3V7W1	Pdcd6	Programmed cell death protein 6	12920.5	7906.35	2313.83	11810.8	13051	9600.49	1784.92	1154.67	0	1278.64	1454.05	1134.46	0.118166	0.00347643
Q9QYU4	Crym	Ketimine reductase mu-crystallin	1315.72	1972.51	402.221	2814.73	4025.88	2106.21	0	723.771	0	424.23	141.4	257.88	0.122438	0.0198934
Q6IRJ7	Anxa7	Annexin	352.487	868.274	971.206	539.682	1043.47	755.023	0	70.0539	0	410.936	0	96.198	0.127411	0.00276669
P62260	Ywhae	14-3-3 protein epsilon	1341.35	5198.38	3514.01	2385.31	3017.92	3091.4	160.541	631.798	0	1087.45	143.303	404.618	0.130885	0.0039139
P28494	Man2a1	Alpha-mannosidase 2	598.207	1999.75	1611.95	1428.16	1612.81	1450.17	0	152.548	230.636	335.663	233.432	190.456	0.131333	0.000756317
F7FMY6;P31394	Proc	Protein C, isoform CRA_b;Vitamin K-dependent protein C	323.893	1015.77	615.764	1272.5	357.501	717.085	0	203.071	0	0	270.695	94.7532	0.132137	0.0128154
Q7TP52	Cmbl	Carboxymethylenebutenolidase homolog	392.022	827.087	500.929	519.892	1101.39	668.264	0	0	0	0	449.519	89.9037	0.134533	0.00644812
A0A0G2JSV5;P46953	Haao	3-hydroxyanthranilate 3,4-dioxygenase;3-hydroxyanthranilate 3,4-dioxygenase	2419.01	4932.66	3691.29	4370.86	8739.05	4830.57	0	1441.49	467.591	450.262	898.804	651.629	0.134897	0.00500944
A0A0G2KA83;Q5M8C6;Q8K583	Fgl1	Fibrinogen-like protein 1	1247.82	963.056	782.081	284.538	0	655.498	0	0	446.36	0	0	89.272	0.136189	0.0486815
G3V8J3	Ctrl	Chymotrypsin-like	2710.57	456.298	1194.27	477.942	1654.31	1298.68	0	0	567.19	0	322.148	177.868	0.13696	0.0327354
D3ZUX1	Hykk	Hydroxylysine kinase	1635.85	3133.23	147.699	1445.87	3716.24	2015.78	0	88.8479	826.947	0	520.593	287.277	0.142514	0.0302521
Q64573		Liver carboxylesterase 4	1170.33	5693.3	1561.06	3052.43	6179.35	3531.29	272.835	570.586	108.352	610.329	1039.35	520.291	0.147337	0.020557
Q63772	Gas6	Growth arrest-specific protein 6	8668.18	10596.7	5532.05	13380.1	11490.4	9933.49	2060.64	1800.09	709.788	678.367	2083.64	1466.5	0.147632	0.000270284
Q5XI77	Anxa11	Annexin	5423.82	4013.65	2718.53	6794.47	11812.2	6152.53	1666.57	705.621	0	1195.96	1032.25	920.077	0.149545	0.0111787
B3DM90;Q8CGU6	Ncstn	Nicastrin	2139.7	1621.88	2675.15	5993.2	3901.46	3266.28	0	0	152.553	2047.74	329.634	505.985	0.154912	0.0132841
Q06496	Slc34a1	Sodium-dependent phosphate transport protein 2A	3247.1	2361.12	993.061	2829.42	3976.19	2681.38	669.892	197.963	0	577.476	648.082	418.683	0.156145	0.00234747
Q6RUV5	Rac1	Ras-related C3 botulinum toxin substrate 1	11940	7723.88	12156.2	4271.55	3670.4	7952.41	523.53	0	4042.4	0	1868.28	1286.84	0.161818	0.00950391
D3ZGB8	Cilp	Cartilage intermediate layer protein	19483.4	19132.5	13907.9	13939.5	7468.08	14786.3	1449.36	1774.26	3867.68	3351.95	1712.94	2431.24	0.164425	0.000571828
P04916	Rbp4	Retinol-binding protein 4	13939.3	13106.2	11399.7	14499.8	11640.8	12917.1	0	5430.59	2867	1168.9	1167.63	2126.82	0.164651	1.16281e-05
P04905	Gstm1	Glutathione S-transferase Mu 1	355.318	2181.09	1882.93	569.642	1271.85	1252.17	1063.3	0	0	0	0	212.66	0.169834	0.0364844
Q8K4G9	Nphs2	Podocin	1913.24	2792.48	959.016	2548.31	2099.7	2062.55	194.017	340.071	0	0	1279.34	362.687	0.175844	0.00265734
Q5U362	Anxa4	Annexin	4444.51	4866.09	2694.66	3977.96	5118.62	4220.37	364.005	1054.58	0	1473.13	822.581	742.859	0.176018	0.000117234
Q3KRC4	Gprc5c	G-protein coupled receptor family C group 5 member C	5145.05	9248.59	3931.13	11482.9	15104.2	8982.38	1850.32	2028.4	505.767	249.2	3579.27	1642.59	0.182868	0.00886498
P07861	Mme	Neprilysin	47407.8	54732.8	52663.9	27894.7	42286.4	44997.1	7969.66	10023.4	8359.68	9337.42	5764.17	8290.86	0.184253	6.46371e-05
A0A0G2K6T1;G3V844	Amy2a3	Alpha-amylase	337614	525368	223063	416811	504375	401446	6566.59	98201.4	117425	87132.3	61285.1	74122.1	0.184638	0.000537649
D4A0Z7	Boc	BOC cell adhesion-associated, oncogene-regulated	209.948	843.981	755.773	412.333	969.282	638.263	618.16	0	0	0	0	123.632	0.193701	0.0254766
Q5M876	Acy3	N-acyl-aromatic-L-amino acid amidohydrolase (carboxylate-forming)	22894.1	15008.6	4748.71	9210.63	9312.58	12234.9	1591.5	2742.67	3703.25	1847.19	1997.77	2376.48	0.194237	0.0139432
D3ZAS0	Ly86	Lymphocyte antigen 86	34031.8	50845	32054.6	74815.3	80488.6	54447.1	0	53419.1	0	0	0	10683.8	0.196224	0.0175422
A0A0G2JYY4;A0A1W2Q6H3;F1LNN2;Q6PNM1	Btla	B- and T-lymphocyte attenuator	0	2200.78	1618.33	2091.02	410.814	1264.19	7651.87	6989.45	0	7142.94	9961.61	6349.18	5.02233	0.0189084
Q5Y4N8	Adgre1	Adhesion G protein-coupled receptor E2	1046.64	0	2024.4	0	0	614.206	1586.9	2402.14	2370.95	4082.64	5221.7	3132.87	5.10068	0.0118568
O70534	Dlk1	Protein delta homolog 1	7235.37	32442.5	37897.7	32749.7	2786.33	22622.3	62196.7	104941	165415	125684	122051	116058	5.13023	0.000903459
P07171	Calb1	Calbindin	10958.6	5183.34	12270.3	5390.78	8728.2	8506.24	24171.9	20107.8	36660.3	42759.6	95978.6	43935.7	5.16511	0.0324532
A0A0G2K2W0;D3ZTG5	Ptprb	Protein-tyrosine-phosphatase	0	1299.1	1560.46	1302.81	943.887	1021.25	6748.41	3481.05	5480.16	5493.52	5402.45	5321.12	5.21039	8.56857e-05
O54854	Klk6	Kallikrein 6, isoform CRA_a	0	463.171	0	612.974	1245.59	464.347	1323.14	2977.62	0	3681.45	4115.05	2419.45	5.21044	0.0409123
P80202	Acvr1b	Activin receptor type-1B	13789.7	4665.86	23017.9	3508.3	6721.55	10340.6	60285.5	36273.6	54991.8	61307.2	59061	54383.8	5.25923	7.21243e-05
G3V9M6	Fbn1	Fibrillin 1	2184.36	5794.97	12329.7	3589.31	2989.95	5377.65	16605.6	32383.6	30833.6	26102.2	35975.2	28380.1	5.27741	0.000313243
D4A4P1;F1LMX1;O08839;Q5HZA7	Bin1	Myc box-dependent-interacting protein 1;Myc box-dependent-interacting protein 1;Myc box-dependent-interacting protein 1;Bin1 protein	0	0	0	2217.2	923.28	628.096	4792.91	3040.79	0	5514.26	3266.56	3322.9	5.29044	0.0328076
A0A0G2KAY8;Q923V8	Selenof	Selenoprotein F	414.163	151.552	670.625	164.051	74.3023	294.939	685.867	1441.76	1926.74	2270.43	1536.3	1572.22	5.33066	0.00218223
Q63149	Cdh4	Cadherin-4 (Fragment)	0	3160.84	784.114	3413.6	2612.58	1994.23	9801.88	11024	10076.6	11431.2	10958.2	10658.4	5.34462	2.71343e-06
Q91XN4	Bambi	BMP and activin membrane-bound inhibitor homolog	9528.94	3295.49	19351.4	2275.97	2884.38	7467.24	45002.9	26545.9	61657.5	26943.7	39819	39993.8	5.3559	0.00206831
D3ZZ89	Trem2	Triggering receptor expressed on myeloid cells 2 (Predicted), isoform CRA_a	0	282.646	614.414	1395.8	948.52	648.276	1793.44	1331.2	2699.12	6464.72	5370.62	3531.82	5.44802	0.0244694
Q5U2U2	Crkl	Crk-like protein	0	529.851	427.961	244.705	80.1244	256.528	1237.03	2173.58	164.833	993.067	2456.75	1405.05	5.47718	0.0273093
Q5XI21	Tom1	Target of myb1 homolog (Chicken)	0	205.421	0	203.758	228.888	127.613	528.305	616.609	0	1130.68	1269.1	708.94	5.55537	0.0375198
D4A281	Tnfrsf13c	TNF receptor superfamily member 13C	0	4718.57	6826.19	3640.83	0	3037.12	15146.8	19479.8	16567.7	13584.9	21368.7	17229.6	5.67301	8.64828e-05
P22057	Ptgds	Prostaglandin-H2 D-isomerase	1671.1	25877.7	2928.1	34237.3	17482.7	16439.4	104731	55748	175601	80656	50715.6	93490.3	5.68697	0.0113329
P02692	Fabp1	Fatty acid-binding protein, liver	1246.95	186.29	0	131.272	0	312.903	0	2088.71	3602.09	1561.65	1745.31	1799.55	5.75115	0.0439571
F1LRH4	Lamc2	Laminin subunit gamma 2	4203.29	1985.73	3610.1	388.808	811.863	2199.96	6398.7	13211	21744.8	11570.2	10519.1	12688.7	5.76772	0.00407463
A0A0G2K0D9;D4A5X9	Tnfrsf26	Tumor necrosis factor receptor superfamily, member 26;Tumor necrosis factor receptor superfamily, member 26	0	65.5193	294.458	66.644	0	85.3242	292.99	597.248	0	663.685	937.05	498.195	5.83884	0.0414432
F7F707	Edc4	Enhancer of mRNA-decapping protein 4	0	0	1662.62	59.0066	0	344.326	1882.73	2022.12	1349.87	1107.85	3755.46	2023.61	5.87701	0.0184631
F1LMW3;Q8K3V3	Adgrg1	Adhesion G-protein coupled receptor G1	4325.26	3238.42	7532.5	4645.46	3101.32	4568.59	24760.4	33624	24874.8	24110.9	26953.4	26864.7	5.8803	2.85428e-06
F1LUV9	Ncam1	Neural cell adhesion molecule 1	3949.65	3129.21	5591	1035.27	1174.57	2975.94	30318.1	12346.6	28948.2	8418.38	7846.85	17575.6	5.90591	0.0203716
A0A0G2JSZ3;Q06880	Nbl1	Neuroblastoma suppressor of tumorigenicity 1	0	5977.12	21187.8	7772.58	12277	9442.89	95209.6	39392.7	70135.3	11080.6	63800.6	55923.8	5.92231	0.0135009
D3ZPP7	Lrtm2	Leucine-rich repeats and transmembrane domains 2	0	0	2852.9	375.539	1451.56	935.998	7660.89	3049.65	8614.59	3729.26	4713.73	5553.62	5.93337	0.00552267
Q4V7F2	Creld1	Cysteine-rich with EGF-like domain protein 1	0	1508.67	1708.52	263.455	0	696.129	2431.65	6142.28	4678.71	2301.25	5182.44	4147.26	5.95761	0.0036872
D3ZUR5	Slurp2	Secreted LY6/PLAUR domain-containing 2	259.846	5547.38	2878.66	2182.78	2217.6	2617.25	14306.3	8093.21	29230.5	24319.7	2047.89	15599.5	5.96026	0.0341336
M0R6K0;P15800	Lamb2	Laminin subunit beta	0	1170.94	2225.75	500.287	0	779.396	3534.45	8335.22	1916.26	4293.16	5787.51	4773.32	6.12439	0.00900914
D3ZF92	Tnfrsf21	Tumor necrosis factor receptor superfamily member 21	887.936	2271.32	4515.03	1126.26	0	1760.11	11984.9	7125.39	9090.8	11546.2	14936.4	10936.7	6.21367	0.000340528
B0BNH1	Gnptg	Gnptg protein	494.379	590.792	618.344	326.552	287.471	463.508	2385.23	2713.55	841.12	2960.05	5740.86	2928.16	6.3174	0.0148231
Q02445	Tfpi	Tissue factor pathway inhibitor	605.288	954.152	1272.79	621.385	0	690.724	4597.9	3866.24	3460.92	4560.12	5334.45	4363.93	6.3179	1.25196e-05
D3ZUJ0;Q1KMU0	Tnfrsf19	TNF receptor superfamily member 19;RCG52183	786.535	901.674	680.136	460.396	0	565.748	3132.14	4421.88	4572.6	2492.31	3266.13	3577.01	6.32262	0.00011062
A0A0G2JSI4	Adgre5	Adhesion G protein-coupled receptor E5	1608.98	8861.75	18735.4	11492.1	520.65	8243.77	61443.7	44433.4	22984.2	63475.6	71437.3	52754.8	6.39936	0.00135519
F1M957	Vwf	von Willebrand factor	0	401.82	357.895	222.688	0	196.48	1808.7	1131.82	903.838	1307.01	1308.94	1292.06	6.57603	0.000213855
G3V6X0;Q99PP0	Ccn4;Wisp1	CCN family member 4;WNT1-inducible-signaling pathway protein 1	430.331	483.858	0	472.692	0	277.376	379.073	1840.97	1397.19	3381.09	2213.31	1842.33	6.64198	0.014705
G3V6G1	Jchain	Immunoglobulin joining chain	4832.53	10198.7	12701.1	8059.28	20215.8	11201.5	113737	42526.5	109329	38469.7	70494.6	74911.4	6.68764	0.00428192
A0A0G2JVW1;P24594	Igfbp5	Insulin-like growth factor-binding protein 5	4398.4	12269.3	13081.1	13814.3	4089.83	9530.59	62235	46852.2	33935.4	75185.9	101675	63976.6	6.71277	0.00182804
P30919	Aga	N(4)-(Beta-N-acetylglucosaminyl)-L-asparaginase	0	1691.41	15007.2	2262.74	1798.45	4151.95	22164.1	27727.4	29588.3	39002.8	20985.2	27893.6	6.71818	0.000499305
B1PLB1;B1PLB2	Cd34	CD34 antigen (Predicted);CD34 antigen isoform 2	1810.05	1933.67	4651.6	1756.75	568.591	2144.13	12117.8	12850.8	8741.2	16886.5	21887.7	14496.8	6.76115	0.000777985
A0A0G2JSM3;A0A0G2K9W2;D3ZFR7;Q66HS7	Pdlim3	PDZ and LIM domain 3, isoform CRA_a;PDZ and LIM domain protein 3;PDZ and LIM domain 3, isoform CRA_b;PDZ and LIM domain protein 3	0	623.069	1602.75	214.097	321.356	552.255	3013.26	3811.55	2370.85	3502.05	6778.08	3895.16	7.05319	0.0033358
P50408	Atp6v1f	V-type proton ATPase subunit F	0	0	530.386	91.8314	0	124.444	1380.28	920.124	0	1704.24	446.793	890.287	7.15415	0.0459171
A0A096MJU9;D4A707	Lypd2	Ly6/Plaur domain containing 2 (Predicted), isoform CRA_b;Ly6/Plaur domain containing 2 (Predicted), isoform CRA_a	647.687	4543.14	3889.68	3369.14	0	2489.93	20064.9	19005.7	12919.7	14125.9	23518.6	17927	7.19979	9.64914e-05
F1LVW5	Relt	RELT, TNF receptor	1227.13	5143.34	6856.01	4712.23	263.893	3640.52	41492.9	30271.8	16107.9	15926.3	27318.8	26223.5	7.20324	0.00184475
G3V8V1	Grn	Granulin, isoform CRA_c	45366.4	55748.2	105232	55310	3702.63	53071.8	521391	407772	317072	302900	365526	382932	7.21536	5.39342e-05
A0A0G2K946	Spock2	SPARC/osteonectin, cwcv and kazal-like domains proteoglycan 2	330.14	1355.26	978.468	0	0	532.774	3997.56	3492.08	1572.1	6988.61	3337.97	3877.66	7.27825	0.00663357
Q9R1E9	Ctgf	Connective tissue growth factor	0	1659.84	2629.79	2109.59	0	1279.84	12526.1	7910.26	9892.18	8584.78	8657.04	9514.08	7.43378	3.12596e-05
F1LQ83	Tmem9b	TMEM9 domain family, member B	0	6637.09	7251.48	5423.31	0	3862.38	31986.5	27093.4	21030.7	36196.1	27349.2	28731.2	7.43873	3.49248e-05
A0A0G2K447	Shisa5	Protein shisa-5	1391.78	249.577	1514.82	182.834	0	667.802	5642.81	2978.08	7403.46	5939.24	2901.69	4973.06	7.4469	0.00179731
A0A0G2JVB2;D4AC02	Scube2	Signal peptide, CUB domain and EGF-like domain-containing 2;Signal peptide, CUB domain and EGF-like domain-containing 2	1010.6	617.01	1987.5	774.444	0	877.91	5365.22	3504.21	16138.8	4280.37	3604.03	6578.53	7.4934	0.047308
D3ZES5;F1LSF4;Q64610	Enpp2	Ectonucleotide pyrophosphatase/phosphodiesterase family member 2	0	451.252	61.1757	386.986	0	179.883	449.498	2388.37	2079.67	748.038	1122.61	1357.64	7.54733	0.0164206
G3V8K5;Q9Z0J6	Gdf15	Growth differentiation factor 15;Growth/differentiation factor 15	0	432.063	1559.46	0	258.431	449.99	1477.95	3008.7	1243.45	7340.82	4102.62	3434.71	7.63285	0.0312117
F1LRJ7;Q6IE51	Spink7	Serine protease inhibitor Kazal-type 7	0	0	3601.73	1512.67	0	1022.88	5109.66	5526.11	14594.5	9156.37	4798.42	7837	7.66171	0.00910204
G3V6S3	Calu	Calumenin	0	0	111.416	302.912	0	82.8656	549.761	1062.29	0	989.744	592.849	638.929	7.71042	0.023303
D3ZF96	Ly6d	Lymphocyte antigen 6 complex, locus D (Predicted)	120953	94282.4	253608	64582.1	51209.4	116927	1.05713e+06	477797	1.13822e+06	1.17048e+06	683730	905472	7.74391	0.000549787
Q9Z254	Gipc1	PDZ domain-containing protein GIPC1	0	1095.02	0	658.99	0	350.803	1690.19	3500.78	120.999	5136.7	3168.24	2723.38	7.76328	0.0272239
O54715;Q6IRF8	Atp6ap1	V-type proton ATPase subunit S1;ATPase, H+ transporting, lysosomal accessory protein 1	115.682	0	184.977	718.3	1406.67	485.126	4964.86	1854.71	4143.94	3464.51	5088.59	3903.32	8.046	0.000735552
A0A0G2JUS6;Q8K4D8	Aldh1a3	Aldehyde dehydrogenase family 1 member A3	324.529	777.487	0	2278.21	1605.9	997.225	0	12720.4	4294.2	8553.98	14605.4	8034.8	8.05716	0.0320209
D3ZBQ5	Scarf2	Scavenger receptor class F, member 2	0	2164.76	412.995	1779.33	0	871.417	6346.27	3903.43	12739.3	7183.99	5876.46	7209.89	8.27376	0.00353155
B2RZ27	Sh3bgrl3	SH3 domain binding glutamic acid-rich protein-like 3	5073.58	4148.61	4267.14	1991.24	2924.02	3680.92	45565.2	12770.5	63075.9	16487	15561.2	30691.9	8.33812	0.027816
A0A088DKH8;Q62893	Amhr2	Receptor protein serine/threonine kinase;Anti-Muellerian hormone type receptor	491.888	470.793	1637.62	950.033	909.802	892.026	10870.9	5763.41	4361.56	4507.23	12106.2	7521.86	8.43233	0.00402107
G3V9C3;Q6IE42	Slpil2	Antileukoproteinase-like;Antileukoproteinase-like 2	0	2306.73	2313.87	1869.83	189.256	1335.94	6045.54	8269.81	15083.8	4534.49	23324.8	11451.7	8.57202	0.0204938
G3V8P3	Celsr2	Cadherin EGF LAG seven-pass G-type receptor 2	0	447.858	115.375	267.407	0	166.128	1205.98	1522.12	2149.71	1703.9	541.199	1424.58	8.57522	0.00209759
P02803	Mt1	Metallothionein-1	206.94	565.323	192.96	889.984	0	371.041	1885.42	2343.69	918.138	5785.5	5038.12	3194.17	8.60867	0.0182405
A0A0G2JXJ9	Krt14	Keratin, type I cytoskeletal 14	314.284	497.905	201.025	119.962	0	226.635	2463.96	2725.5	0	4185.83	622.701	1999.6	8.82297	0.0480169
P61459	Pcbd1	Pterin-4-alpha-carbinolamine dehydratase	0	656.137	603.363	412.395	1178.76	570.131	0	4673.49	11786.1	4373.84	4816.96	5130.08	8.99806	0.0432097
A2VD04;F1M8H8;Q6L711	Habp2	Habp2 protein;Hyaluronan-binding protein 2;Hyaluronan-binding protein 2	0	1490.75	0	234.938	0	345.137	6098.28	3783.11	0	1260.17	4671.42	3162.6	9.16331	0.040323
Q6AYC4	Capg	Macrophage-capping protein	0	375.361	133.882	143.687	0	130.586	1591.21	899.883	614.413	1907.37	1003.04	1203.18	9.21374	0.0024651
E9PTA4	Adam9	ADAM metallopeptidase domain 9	1446.33	3141.73	5124.16	2192.59	0	2380.96	23630.7	20578.1	17524	30153.4	21032.4	22583.7	9.48513	2.16248e-05
Q4FZY0	Efhd2	EF-hand domain-containing protein D2	0	283.27	0	0	0	56.6541	305.091	951.889	0	621.928	880.138	551.809	9.73997	0.029607
A0A0H2UHZ8;Q32ZI2	Defb9	Beta-defensin 9	0	0	862.607	0	0	172.521	289.266	1250.14	2269.38	1414.85	3392.74	1723.27	9.98875	0.0225577
P21744	Igfbp4	Insulin-like growth factor-binding protein 4	389.16	87.0013	697.267	514.68	0	337.622	4631.27	3158.57	1650.05	3128	4668.01	3447.18	10.2102	0.000650908
E9PSM5;P33436	Mmp2	72 kDa gelatinase;72 kDa type IV collagenase	0	65.0164	452.408	0	0	103.485	453.58	2469.02	707.896	542.283	1138.07	1062.17	10.264	0.0360994
Q63467	Tff1	Trefoil factor 1	3324.43	40694.4	190562	33455.1	3166.43	54240.4	313644	662748	314288	567213	972419	566062	10.4362	0.00390041
F1M8Z6	Tnfrsf11a	TNF receptor superfamily member 11A	0	1228.52	0	144.628	0	274.631	814.859	2504.98	4247.17	5982	1279.46	2965.69	10.7988	0.0262441
Q62714	Np4	Neutrophil antibiotic peptide NP-4	1201.74	90.0557	7117.52	2336.35	0	2149.13	14426.6	24387	15970.7	32857.8	28956.5	23319.7	10.8508	0.000543686
D3ZUK3	Dlk2	Protein delta homolog 2	1374.08	0	2490.3	0	0	772.877	3802.14	3691.99	14376.1	12225.1	8477.29	8514.53	11.0167	0.00825885
Q499Q4	Pgm1	Phosphoglucomutase-1	0	739.566	56232.3	642.132	972.01	11717.2	0	189220	266793	59629.6	173376	137804	11.7608	0.0331088
A0A0G2JVN2;G3V8G7;Q9JLS4	Sfrp4	Secreted frizzled-related protein 4	296.939	0	851.847	0	0	229.757	470.268	1819.07	5495.41	3540.77	3056.9	2876.48	12.5197	0.0151687
F1LRS5	Aplp1	Amyloid beta precursor-like protein 1	0	385.779	0	195.235	0	116.203	0	2458.71	752.181	2712.19	1423.02	1469.22	12.6436	0.0304708
A0A0G2JWT7	LOC100910650	Uncharacterized LOC100910650	0.5	270.833	676.067	263.753	0	242.231	1766.04	1616.64	1976.48	2989.61	7021.03	3073.96	12.6902	0.0243728
D2XZ41	Apbh	Androgen-binding protein (Fragment)	0	449.502	1767.01	62.1315	0	455.729	9566.34	10201.8	1199.21	5860.23	2850.84	5935.69	13.0246	0.0164298
Q62894	Ecm1	Extracellular matrix protein 1	0	720.027	1142.07	679.897	0	508.398	10209.5	15001.8	1485.33	2579.28	5157.89	6886.77	13.546	0.0360708
D3ZQN7	Lamb1	Laminin subunit beta 1	0	0	638.431	95.0855	0	146.703	2735.66	1826.17	786.307	2329.97	2434.62	2022.55	13.7866	0.000869429
P07522	Egf	Pro-epidermal growth factor	3137.53	1079.66	0	770.805	2012.69	1400.14	37343.6	23411.3	3448.73	24337.8	12817.5	20271.8	14.4784	0.0111962
A0A1B0GWM3	Lama3	Laminin subunit alpha 3 (Fragment)	0	0	368.315	0	0	73.6631	694.775	1255.4	1505.76	547.693	1588.59	1118.44	15.1832	0.00161495
Q99MH3	Hamp	Hepcidin	46920.2	97595.4	176721	81618.5	21774.5	84925.9	1.81622e+06	914519	873526	649768	2.32027e+06	1.31486e+06	15.4824	0.00509176
Q8VD89		Ribonuclease pancreatic gamma-type	0	5699.06	0	796.567	181.711	1335.47	12874.6	32704.4	0.5	22520.6	37550.4	21130.1	15.8222	0.0204908
D4AEK3	Crim1	Cysteine-rich transmembrane BMP regulator 1	0	297.881	0	0	0	59.5761	562.906	1479.57	0	865.952	2017.32	985.151	16.536	0.0318514
Q07008	Notch1	Neurogenic locus notch homolog protein 1	1	0.5	834.667	0	0	167.233	2582.24	3277.69	3647.52	1690.63	2934.23	2826.46	16.9013	0.00010077
Q9WVH8	Fbln5	Fibulin-5	842.433	751.009	686.696	1322.22	0	720.472	25301.3	9112.14	6225.31	8517.77	12872.9	12405.9	17.2191	0.00890062
F7EY63;P30836	Sell	L-selectin	352.944	0	203.271	0	0	111.243	2415.11	2369.52	921.638	2102.87	2101.31	1982.09	17.8177	0.000165062
Q5U206	Calml3	Calmodulin-like protein 3	0	739.546	268.037	0	0	201.517	1521.79	7630.93	2412.58	3567.98	3688.73	3764.4	18.6804	0.00968938
F1M614	Lama2	Laminin subunit alpha 2	0	449.031	2116.83	0	0	513.173	10398.1	9488.29	8647.59	9817.61	11486.3	9967.59	19.4235	3.68147e-07
D4AAG2	RGD1562114	RGD1562114	0	0	319.695	1324.68	0	328.875	11061.6	6126.06	0	1736.15	13839.2	6552.62	19.9243	0.0471572
M0R5N4	Pfdn4	Prefoldin subunit 4	0	0	239.222	0	0	47.8445	212.499	2431.84	0	1261.27	1693.72	1119.87	23.4064	0.0473359
P61980;Q5D059	Hnrnpk	Heterogeneous nuclear ribonucleoprotein K	0	28.8227	152.043	0	0.5	36.2731	841.823	1613.75	0.5	743.539	2056.4	1051.2	28.9803	0.0224206
A0A0G2JSY6;Q03191	Tff3	Trefoil factor 3	604.776	80174.2	181082	48363.3	2877.13	62620.2	2.89859e+06	4.44894e+06	967337	3.13821e+06	930977	2.47681e+06	39.5529	0.00739475
A0A0G2JU96;A0A0G2JUA5	Ahnak	AHNAK nucleoprotein	0	149.304	0	0	0	29.8609	2661.97	1151.35	0	722.408	1456.8	1198.51	40.1363	0.0292869
F1LRT0	Ltbp3	Latent-transforming growth factor beta-binding protein 3	0	166.862	0	0	0	33.3724	0	2658.01	3354.42	1683.61	2565.41	2052.29	61.4967	0.00820751
A0A096MK10;F1LNV1	Selp	p-selectin	0	140.966	0	0	0	28.1932	4147.24	1229.85	0	1901.05	1796.77	1814.98	64.3765	0.0293028
Q9QX80;Q9QX81	Hnrnpab	CArG-binding factor A;Heterogeneous nuclear ribonucleoprotein A/B	0	123.881	0	0	0	24.7762	878.515	1118.51	0	2221.35	3931.03	1629.88	65.7841	0.0449399
D3ZTX0	Tmed7	Transmembrane emp24 domain-containing protein 7	0	38.9228	0	0	0	7.78456	134.079	683.873	0	654.939	1253.47	545.272	70.0454	0.0429587
F1LMI1	Bub1b	BUB1 mitotic checkpoint serine/threonine kinase B	0	0	0	223.604	0	44.7208	0	9185.03	9574.93	4924.53	1392.56	5015.41	112.149	0.0346287
F1LVQ8	Tpbgl	Trophoblast glycoprotein-like	0	0	0	101.832	0	20.3665	3558.23	2520.86	447.272	3259.05	2835.17	2524.12	123.935	0.00184839
G3V755	Sprr1a	Cornifin-A	161.316	525.054	0	405.509	0	218.376	64676.3	42218.1	2393.41	22751.6	5868.59	27581.6	126.303	0.0469364
Q9QZK5	Htra1	Serine protease HTRA1	0	0	0	94.1674	0	18.8335	5913.26	1978.66	5231.82	4041.37	3041.24	4041.27	214.579	0.000488649
P35739	Ntrk1	High affinity nerve growth factor receptor	0	0	0	35.9126	0	7.18252	0	2377.64	1666.34	3474.96	1774.26	1858.64	258.772	0.0112267
Q66HT5;Q9ES72	Ccn1;Cyr61	CCN family member 1;Protein CYR61	0	0	0.5	0.5	0	0.2	0	1921.43	2397.85	2216.63	2235.52	1754.29	8771.43	0.00429868
D4AA77	Plxnd1	Plexin D1	0	0	0	0	0	0	318.625	397.541	0	399.98	0	223.229	#DIV/0!	0.0419482
F1M1Q3;F1M8J6	Adam33	ADAM metallopeptidase domain 33	0	0	0	0	0	0	356.944	467.782	219.459	399.855	627.875	414.383	#DIV/0!	0.00026531
G3V714;P27682	Scg5	Neuroendocrine protein 7B2	0	0	0	0	0	0	754.903	2165.54	0	1361.83	3535.97	1563.65	#DIV/0!	0.033025
P52944	Pdlim1	PDZ and LIM domain protein 1	0	0	0	0	0	0	1073.55	353.32	0	1111.48	1573.76	822.421	#DIV/0!	0.0198658
Q6IMK4	Svs1	Amine oxidase	0	0	0	0	0	0	7385.47	6972.07	5532.9	0	5001.41	4978.37	#DIV/0!	0.00545955
